# Multi-allelic *APRR2* Gene is Associated with Fruit Pigment Accumulation in Melon and Watermelon

**DOI:** 10.1101/542282

**Authors:** Elad Oren, Galil Tzuri, Lea Vexler, Asaf Dafna, Ayala Meir, Uzi Saar, Adi Faigenboim, Merav Kenigswald, Vitaly Portnoy, Arthur A Schaffer, Amnon Levi, Edward S. Buckler, Nurit Katzir, Joseph Burger, Yaakov Tadmor, Amit Gur

## Abstract

Color and pigment content are important aspects of fruit quality and consumer acceptance of cucurbit crops. Here, we describe the independent mapping and cloning of a common causative *APRR2* gene regulating pigment accumulation in melon and watermelon. We initially show that the *APRR2* transcription factor is causative for the qualitative difference between dark and light green rind in both crops. Further analyses establish the link between sequence or expression level variations in the *CmAPRR2* gene and pigments content in the rind and flesh of mature melon fruits. GWAS of young fruit rind color in a panel composed of 177 diverse melon accessions did not result in any significant association, leading to an earlier assumption that multiple genes are involved in shaping the overall phenotypic variation at this trait. Through resequencing of 25 representative accessions and allelism tests between light rind accessions, we show that multiple independent SNPs in the *CmAPRR2* gene are causative for the light rind phenotype. The multi-haplotypic nature of this gene explain the lack of detection power obtained through GBS-based GWAS and confirm the pivotal role of this gene in shaping fruit color variation in melon. This study demonstrates the power of combining bi- and multi-allelic designs with deep sequencing, to resolve lack of power due to high haplotypic diversity and low allele frequencies. Due to its central role and broad effect on pigment accumulation in fruits, the *APRR2* gene is an attractive target for carotenoids bio-fortification of cucurbit crops.
