## Supplemental Table 1 for "Multi-allelic *APRR2* Gene is Associated with Fruit Pigment Accumulation in Melon and Watermelon"

### Sheet: Gene models-chr4-329501..104650
chr	component	start	end	melo	Annotation
chr4	gene	641767	647186	MELO3C003369	Ras-related protein Rab-6A
chr4	gene	649359	654140	MELO3C003370	Dynamin, putative
chr4	gene	659743	662048	MELO3C003371	Expansin-like B1
chr4	gene	663073	664021	MELO3C003372	Myb family transcription factor
chr4	gene	665265	665564	MELO3C003373	Coffea canephora DH200
chr4	gene	667944	671349	MELO3C003374	Inner nuclear membrane Man1
chr4	gene	685095	691112	MELO3C003375	Two-component response regulator-like protein
chr4	gene	692848	698481	MELO3C003376	Tetraspanin-33
chr4	gene	699105	700976	MELO3C003377	Peroxidase
chr4	gene	701738	705081	MELO3C003378	Tobamovirus multiplication protein 2B
chr4	gene	710744	715176	MELO3C003379	Ribose-phosphate pyrophosphokinase 1
chr4	gene	716224	716833	MELO3C003380	Cysteine desulfuration protein SufE
chr4	gene	720771	728501	MELO3C003381	Pyruvate kinase
chr4	gene	726844	733182	MELO3C003382	Peptide transporter, putative
chr4	gene	769190	790161	MELO3C003383	Cytochrome P450
chr4	gene	773475	773703	MELO3C003384	Cytochrome P450
chr4	gene	793898	795313	MELO3C003385	Cytochrome P450
chr4	gene	800634	802899	MELO3C003386	Glycine cleavage system h protein
chr4	gene	803445	806815	MELO3C003387	Cytochrome P450
chr4	gene	817656	819952	MELO3C003388	Cellular retinoic acid-binding protein 1
chr4	gene	820515	825084	MELO3C003389	[pt] ABC transporter, Fe-S cluster assembly protein SufB
chr4	gene	827874	829802	MELO3C003390	NAC domain-containing protein 74
chr4	gene	839910	849167	MELO3C003391	Transcription initiation factor TFIID subunit 4B
chr4	gene	851624	854536	MELO3C003392	Aluminum-activated malate transporter 12
chr4	gene	860801	863526	MELO3C003393	Leucine-rich repeat (LRR) family protein
chr4	gene	870270	872716	MELO3C003394	Zinc finger protein LSD1
chr4	gene	876397	880534	MELO3C003395	Ferredoxin family protein
chr4	gene	880984	883463	MELO3C003396	Glutathione peroxidase
chr4	gene	884820	892153	MELO3C003397	AP-2 complex subunit mu
chr4	gene	896990	898666	MELO3C003398	Probable succinyl-diaminopimelate desuccinylase
chr4	gene	902371	904793	MELO3C003399	Probable succinyl-diaminopimelate desuccinylase
chr4	gene	908868	914488	MELO3C003400	Probable succinyl-diaminopimelate desuccinylase
chr4	gene	921366	922357	MELO3C003401	C2H2-like zinc finger protein
