## Supplemental Table 2 for "Multi-allelic *APRR2* Gene is Associated with Fruit Pigment Accumulation in Melon and Watermelon"

### Sheet: SUP Table3_Segregation of rind 
Population	Dark	Light	Hypothesis	ChiSqure probability
NY0016XCG F2	79	33	1:3	0.28
NY0016XDL F2	70	28	1:3	0.42
NY0016XEMB F2	100	24	1:3	0.15
NY0016XOFT F2	70	18	1:3	0.32
All	319	103	1:3	0.78
