## Supplemental Table 3 for "Multi-allelic *APRR2* Gene is Associated with Fruit Pigment Accumulation in Melon and Watermelon"

### Sheet: Sheet1
ID	CG_Chr	Element	Start	Stop	Strand	Annotations
ClCG09G012190	CG_Chr09	gene	13490954	13491708	+	FeS assembly protein SufD
ClCG09G012200	CG_Chr09	gene	13561339	13569263	+	Cytochrome P450 superfamily protein LENGTH=524
ClCG09G012210	CG_Chr09	gene	13592387	13599631	-	Cytochrome P450, putative
ClCG09G012220	CG_Chr09	gene	13636833	13645175	-	Cytochrome P450	confidence interval
ClCG09G012230	CG_Chr09	gene	13682800	13683312	-	Unknown protein
ClCG09G012240	CG_Chr09	gene	13748060	13752546	+	Major facilitator superfamily protein LENGTH=609
ClCG09G012250	CG_Chr09	gene	13752586	13764972	-	Pyruvate kinase
ClCG09G012260	CG_Chr09	gene	13774118	13793146	-	Unknown protein
ClCG09G012270	CG_Chr09	gene	13804643	13806443	-	Gag-pol polyprotein
ClCG09G012280	CG_Chr09	gene	13863490	13868302	-	Ribose-phosphate pyrophosphokinase 2
ClCG09G012290	CG_Chr09	gene	13877868	13879163	-	Ulp1 peptidase-like
ClCG09G012300	CG_Chr09	gene	13879164	13880211	-	Protein CLEC-199, isoform e
ClCG09G012310	CG_Chr09	gene	13900524	13906351	-	Tobamovirus multiplication protein 2B
ClCG09G012320	CG_Chr09	gene	13907680	13918056	-	Peroxidase 20 family protein
ClCG09G012330	CG_Chr09	gene	13961074	13969634	-	Two-component response regulator-like protein
ClCG09G012340	CG_Chr09	gene	14030014	14030542	-	ATP synthase subunit alpha, chloroplastic
ClCG09G012350	CG_Chr09	gene	14058911	14062655	-	Retrotransposon protein, putative, unclassified
ClCG09G012360	CG_Chr09	gene	14065559	14070337	-	Unknown protein
ClCG09G012370	CG_Chr09	gene	14106547	14109561	+	Vacuolar protein sorting-associated protein-like protein
ClCG09G012380	CG_Chr09	gene	14172897	14176393	-	Expansin L
ClCG09G012390	CG_Chr09	gene	14179931	14187926	-	Dynamin, putative
ClCG09G012400	CG_Chr09	gene	14197935	14203237	-	Ras-related protein Rab-6A
ClCG09G012410	CG_Chr09	gene	14224625	14227444	+	Intron maturase, type II family protein
ClCG09G012420	CG_Chr09	gene	14261873	14263483	+	Cytochrome c oxidase, subunit Vib family protein LENGTH=134
ClCG09G012430	CG_Chr09	gene	14305407	14305934	-	Unknown protein
ClCG09G012440	CG_Chr09	gene	14305978	14306472	-	Unknown protein
ClCG09G012450	CG_Chr09	gene	14331195	14369455	+	Glycine-rich protein
ClCG09G012460	CG_Chr09	gene	14379357	14382272	+	Cation/H(+) antiporter 15
ClCG09G012470	CG_Chr09	gene	14394511	14410233	+	Unknown protein
ClCG09G012480	CG_Chr09	gene	14496208	14497922	+	SBP (S-ribonuclease binding protein) family protein LENGTH=312
ClCG09G012490	CG_Chr09	gene	14685916	14686793	+	Senescence-associated family protein
ClCG09G012500	CG_Chr09	gene	14737696	14747977	+	Vacuolar protein sorting-associated protein, putative
ClCG09G012510	CG_Chr09	gene	14757177	14757455	-	Unknown protein
ClCG09G012520	CG_Chr09	gene	14759850	14834471	+	Vacuolar protein sorting 13
ClCG09G012530	CG_Chr09	gene	14844815	14845039	-	Unknown protein
ClCG09G012540	CG_Chr09	gene	14857744	14862724	+	Pentatricopeptide repeat-containing protein, putative
ClCG09G012550	CG_Chr09	gene	14874282	14875340	-	Putative membrane lipoprotein LENGTH=57
ClCG09G012560	CG_Chr09	gene	14876219	14878931	-	Kinase family protein
ClCG09G012570	CG_Chr09	gene	14921556	14923877	-	Unknown protein
ClCG09G012580	CG_Chr09	gene	14933617	14945640	-	3-isopropylmalate dehydratase large subunit 2
ClCG09G012590	CG_Chr09	gene	14964704	14969730	+	DNA repair and recombination protein RAD54-like protein
ClCG09G012610	CG_Chr09	gene	14981847	14984467	+	60S ribosomal protein L37a
ClCG09G012620	CG_Chr09	gene	14987684	14992427	-	Casein kinase II subunit beta-4
ClCG09G012630	CG_Chr09	gene	15003981	15011242	-	Glycine-rich family protein
ClCG09G012640	CG_Chr09	gene	15035163	15036415	+	Leucine-rich repeat receptor-like protein kinase
ClCG09G012650	CG_Chr09	gene	15036406	15039715	-	Unknown protein
ClCG09G012660	CG_Chr09	gene	15045486	15045761	+	Leucine-rich repeat protein kinase family protein LENGTH=991
ClCG09G012670	CG_Chr09	gene	15076142	15081104	+	DNA repair endonuclease XPF
ClCG09G012690	CG_Chr09	gene	15167867	15168826	+	Ankyrin repeat-containing protein
ClCG09G012700	CG_Chr09	gene	15178148	15178846	+	Ankyrin repeat-containing protein
ClCG09G012730	CG_Chr09	gene	15327512	15332342	+	Cationic amino acid transporter, putative

### Sheet: Annotations
ClCG09G012470	Unknown protein
ClCG09G012590	DNA repair and recombination protein RAD54-like protein
ClCG09G012230	Unknown protein
ClCG09G012380	Expansin L
ClCG09G012480	SBP (S-ribonuclease binding protein) family protein LENGTH=312
ClCG09G012210	Cytochrome P450, putative
ClCG09G012690	Ankyrin repeat-containing protein
ClCG09G012420	Cytochrome c oxidase, subunit Vib family protein LENGTH=134
ClCG09G012390	Dynamin, putative
ClCG09G012290	Ulp1 peptidase-like
ClCG09G012440	Unknown protein
ClCG09G012520	Vacuolar protein sorting 13
ClCG09G012670	DNA repair endonuclease XPF
ClCG09G012700	Ankyrin repeat-containing protein
ClCG09G012350	Retrotransposon protein, putative, unclassified
ClCG09G012270	Gag-pol polyprotein
ClCG09G012320	Peroxidase 20 family protein
ClCG09G012640	Leucine-rich repeat receptor-like protein kinase
ClCG09G012650	Unknown protein
ClCG09G012550	Putative membrane lipoprotein LENGTH=57
ClCG09G012190	FeS assembly protein SufD
ClCG09G012360	Unknown protein
ClCG09G012460	Cation/H(+) antiporter 15
ClCG09G012400	Ras-related protein Rab-6A
ClCG09G012620	Casein kinase II subunit beta-4
ClCG09G012370	Vacuolar protein sorting-associated protein-like protein
ClCG09G012250	Pyruvate kinase
ClCG09G012310	Tobamovirus multiplication protein 2B
ClCG09G012300	Protein CLEC-199, isoform e
ClCG09G012330	Two-component response regulator-like protein
ClCG09G012450	Glycine-rich protein
ClCG09G012580	3-isopropylmalate dehydratase large subunit 2
ClCG09G012610	60S ribosomal protein L37a
ClCG09G012630	Glycine-rich family protein
ClCG09G012340	ATP synthase subunit alpha, chloroplastic
ClCG09G012510	Unknown protein
ClCG09G012430	Unknown protein
ClCG09G012490	Senescence-associated family protein
ClCG09G012260	Unknown protein
ClCG09G012500	Vacuolar protein sorting-associated protein, putative
ClCG09G012570	Unknown protein
ClCG09G012560	Kinase family protein
ClCG09G012730	Cationic amino acid transporter, putative
ClCG09G012410	Intron maturase, type II family protein
ClCG09G012530	Unknown protein
ClCG09G012660	Leucine-rich repeat protein kinase family protein LENGTH=991
ClCG09G012200	Cytochrome P450 superfamily protein LENGTH=524
ClCG09G012220	Cytochrome P450
ClCG09G012240	Major facilitator superfamily protein LENGTH=609
ClCG09G012280	Ribose-phosphate pyrophosphokinase 2
ClCG09G012540	Pentatricopeptide repeat-containing protein, putative
