## Supplemental Table 4 for "Multi-allelic *APRR2* Gene is Associated with Fruit Pigment Accumulation in Melon and Watermelon"

### Sheet: Sheet1
Gene Ontology term	Cluster frequency	%Cluster	Genome frequency of use	%Genome	fold enrichment	Corrected P-value	Genes annotated to the term	Ontology
GO:0015979	23 out of 199 genes	0.116	250 out of 27427 genes, 0.9%	0.009	12.8889	<0.001	MELO3C008731 , MELO3C008060 , MELO3C005432 , MELO3C015772 , MELO3C006539 , MELO3C012389 , MELO3C002510 , MELO3C026802 , MELO3C026722 , MELO3C025587 , MELO3C013811 , MELO3C011201 , MELO3C012971 , MELO3C016181 , MELO3C016714 , MELO3C014401 , MELO3C021985 , MELO3C016190 , MELO3C024206 , MELO3C007259 , MELO3C007091 , MELO3C003238 , MELO3C005462	process
photosynthesis
GO:0019684	14 out of 199 genes	0.07	168 out of 27427 genes, 0.6%	0.006	11.6667	<0.001	MELO3C011201 , MELO3C008060 , MELO3C014401 , MELO3C005432 , MELO3C021985 , MELO3C012389 , MELO3C024206 , MELO3C003238 , MELO3C007259 , MELO3C005462 , MELO3C026802 , MELO3C026722 , MELO3C025587 , MELO3C013811
photosynthesis, light reaction
GO:0006790	20 out of 199 genes	0.101	439 out of 27427 genes, 1.6%	0.016	6.3125	<0.001	MELO3C019892 , MELO3C008060 , MELO3C012389 , MELO3C006493 , MELO3C003472 , MELO3C013774 , MELO3C014401 , MELO3C004002 , MELO3C011201 , MELO3C010229 , MELO3C007259 , MELO3C005462 , MELO3C007091 , MELO3C021985 , MELO3C026802 , MELO3C021453 , MELO3C026722 , MELO3C006374 , MELO3C013811 , MELO3C025587
sulfur compound metabolic process
GO:0009657	15 out of 199 genes	0.075	226 out of 27427 genes, 0.8%	0.008	9.375	<0.001	MELO3C013811 , MELO3C003472 , MELO3C025587 , MELO3C026722 , MELO3C026802 , MELO3C003722 , MELO3C021453 , MELO3C003085 , MELO3C005462 , MELO3C014648 , MELO3C021985 , MELO3C012389 , MELO3C024228 , MELO3C014401 , MELO3C005432
plastid organization
GO:0009579	29 out of 200 genes	0.145	342 out of 27427 genes, 1.2%	0.012	12.0833	<0.001	MELO3C021453 , MELO3C005432 , MELO3C021985 , MELO3C024206 , MELO3C002208 , MELO3C011201 , MELO3C023073 , MELO3C025587 , MELO3C013811 , MELO3C007091 , MELO3C002710 , MELO3C012971 , MELO3C016190 , MELO3C015772 , MELO3C002510 , MELO3C012389 , MELO3C007259 , MELO3C008060 , MELO3C019382 , MELO3C014648 , MELO3C024228 , MELO3C016181 , MELO3C003238 , MELO3C007507 , MELO3C026802 , MELO3C006053 , MELO3C026…	Component
thylakoid
GO:0044436	25 out of 200 genes	0.125	254 out of 27427 genes, 0.9%	0.009	13.8889	<0.001	MELO3C016190 , MELO3C012971 , MELO3C002710 , MELO3C013811 , MELO3C007091 , MELO3C023073 , MELO3C025587 , MELO3C002208 , MELO3C024206 , MELO3C021985 , MELO3C005432 , MELO3C021453 , MELO3C008731 , MELO3C026722 , MELO3C006539 , MELO3C006053 , MELO3C026802 , MELO3C007507 , MELO3C016181 , MELO3C003238 , MELO3C019382 , MELO3C008060 , MELO3C014648 , MELO3C002510 , MELO3C015772
thylakoid part
GO:0034357	22 out of 200 genes	0.11	236 out of 27427 genes, 0.9%	0.009	12.2222	<0.001	MELO3C024206 , MELO3C002208 , MELO3C025587 , MELO3C005432 , MELO3C021453 , MELO3C012971 , MELO3C016190 , MELO3C013811 , MELO3C007091 , MELO3C019382 , MELO3C008060 , MELO3C014648 , MELO3C015772 , MELO3C002510 , MELO3C026722 , MELO3C006539 , MELO3C008731 , MELO3C016181 , MELO3C003238 , MELO3C007507 , MELO3C026802 , MELO3C006053
photosynthetic membrane
GO:0009507	44 out of 200 genes	0.22	1279 out of 27427 genes, 4.7%	0.047	4.68085	<0.001	MELO3C002208 , MELO3C024206 , MELO3C014401 , MELO3C004002 , MELO3C011113 , MELO3C011201 , MELO3C021985 , MELO3C018794 , MELO3C003472 , MELO3C017100 , MELO3C003454 , MELO3C013811 , MELO3C013801 , MELO3C019382 , MELO3C007259 , MELO3C012389 , MELO3C023994 , MELO3C002768 , MELO3C025892 , MELO3C026802 , MELO3C003238 , MELO3C024228 , MELO3C006053 , MELO3C021216 , MELO3C025587 , MELO3C016714 , MELO3C005…
chloroplast
GO:0009536	44 out of 200 genes	0.22	1360 out of 27427 genes, 5.0%	0.05	4.4	<0.001	MELO3C016181 , MELO3C007507 , MELO3C008731 , MELO3C006539 , MELO3C026722 , MELO3C023131 , MELO3C015772 , MELO3C013172 , MELO3C014648 , MELO3C008060 , MELO3C007091 , MELO3C006493 , MELO3C010229 , MELO3C016190 , MELO3C006877 , MELO3C021453 , MELO3C005432 , MELO3C005462 , MELO3C016714 , MELO3C025587 , MELO3C021216 , MELO3C006053 , MELO3C003238 , MELO3C024228 , MELO3C026802 , MELO3C025892 , MELO3C002…
plastid
GO:0044434	32 out of 200 genes	0.16	734 out of 27427 genes, 2.7%	0.027	5.92593	<0.001	MELO3C003472 , MELO3C003454 , MELO3C013811 , MELO3C011201 , MELO3C004002 , MELO3C014401 , MELO3C024206 , MELO3C002208 , MELO3C021985 , MELO3C025892 , MELO3C006053 , MELO3C024228 , MELO3C026802 , MELO3C019382 , MELO3C023994 , MELO3C012389 , MELO3C007259 , MELO3C010229 , MELO3C016190 , MELO3C007091 , MELO3C021216 , MELO3C021453 , MELO3C005432 , MELO3C008731 , MELO3C006539 , MELO3C026722 , MELO3C016…
chloroplast part
GO:0009534	21 out of 200 genes	0.105	260 out of 27427 genes, 0.9%	0.009	11.6667	<0.001	MELO3C005432 , MELO3C021453 , MELO3C021985 , MELO3C024206 , MELO3C002208 , MELO3C011201 , MELO3C013811 , MELO3C007091 , MELO3C016190 , MELO3C007259 , MELO3C019382 , MELO3C008060 , MELO3C014648 , MELO3C016181 , MELO3C024228 , MELO3C007507 , MELO3C026802 , MELO3C006053 , MELO3C026722 , MELO3C006539 , MELO3C008731
chloroplast thylakoid
GO:0031976	21 out of 200 genes	0.105	261 out of 27427 genes, 1.0%	0.01	10.5	<0.001	MELO3C006053 , MELO3C026802 , MELO3C007507 , MELO3C024228 , MELO3C016181 , MELO3C008731 , MELO3C026722 , MELO3C006539 , MELO3C007259 , MELO3C014648 , MELO3C019382 , MELO3C008060 , MELO3C013811 , MELO3C007091 , MELO3C016190 , MELO3C021985 , MELO3C021453 , MELO3C005432 , MELO3C011201 , MELO3C002208 , MELO3C024206
plastid thylakoid
GO:0044435	32 out of 200 genes	0.16	749 out of 27427 genes, 2.7%	0.027	5.92593	<0.001	MELO3C021453 , MELO3C005432 , MELO3C021216 , MELO3C007091 , MELO3C016190 , MELO3C010229 , MELO3C023131 , MELO3C008060 , MELO3C014648 , MELO3C013172 , MELO3C007507 , MELO3C016181 , MELO3C026722 , MELO3C006539 , MELO3C008731 , MELO3C021985 , MELO3C002208 , MELO3C024206 , MELO3C014401 , MELO3C004002 , MELO3C011201 , MELO3C013811 , MELO3C003454 , MELO3C003472 , MELO3C007259 , MELO3C012389 , MELO3C023…
plastid part
GO:0009521	13 out of 200 genes	0.065	70 out of 27427 genes, 0.3%	0.003	21.6667	<0.001	MELO3C016190 , MELO3C006539 , MELO3C012971 , MELO3C008731 , MELO3C007507 , MELO3C007091 , MELO3C003238 , MELO3C016181 , MELO3C024206 , MELO3C008060 , MELO3C025587 , MELO3C015772 , MELO3C002510
photosystem
GO:0031984	23 out of 200 genes	0.115	399 out of 27427 genes, 1.5%	0.015	7.66667	<0.001	MELO3C002208 , MELO3C024206 , MELO3C011201 , MELO3C021985 , MELO3C005432 , MELO3C021595 , MELO3C021453 , MELO3C016190 , MELO3C019881 , MELO3C007091 , MELO3C013811 , MELO3C008060 , MELO3C014648 , MELO3C019382 , MELO3C007259 , MELO3C026722 , MELO3C006539 , MELO3C008731 , MELO3C026802 , MELO3C007507 , MELO3C016181 , MELO3C024228 , MELO3C006053
organelle subcompartment
GO:0042651	18 out of 200 genes	0.09	216 out of 27427 genes, 0.8%	0.008	11.25	<0.001	MELO3C008731 , MELO3C026722 , MELO3C006539 , MELO3C006053 , MELO3C007507 , MELO3C026802 , MELO3C016181 , MELO3C019382 , MELO3C008060 , MELO3C014648 , MELO3C002510 , MELO3C016190 , MELO3C013811 , MELO3C007091 , MELO3C002208 , MELO3C024206 , MELO3C021453 , MELO3C005432
thylakoid membrane
GO:0009535	17 out of 200 genes	0.085	198 out of 27427 genes, 0.7%	0.007	12.1429	<0.001	MELO3C016181 , MELO3C026802 , MELO3C007507 , MELO3C006053 , MELO3C026722 , MELO3C006539 , MELO3C008731 , MELO3C014648 , MELO3C008060 , MELO3C019382 , MELO3C007091 , MELO3C013811 , MELO3C016190 , MELO3C021453 , MELO3C005432 , MELO3C024206 , MELO3C002208
chloroplast thylakoid membrane
GO:0055035	17 out of 200 genes	0.085	200 out of 27427 genes, 0.7%	0.007	12.1429	<0.001	MELO3C013811 , MELO3C007091 , MELO3C016190 , MELO3C021453 , MELO3C005432 , MELO3C024206 , MELO3C002208 , MELO3C016181 , MELO3C007507 , MELO3C026802 , MELO3C006053 , MELO3C006539 , MELO3C026722 , MELO3C008731 , MELO3C008060 , MELO3C014648 , MELO3C019382
plastid thylakoid membrane
GO:0009522	8 out of 200 genes	0.04	39 out of 27427 genes, 0.1%	0.001	40	<0.001	MELO3C025587 , MELO3C008060 , MELO3C024206 , MELO3C008731 , MELO3C012971 , MELO3C006539 , MELO3C007091 , MELO3C003238
photosystem I

### Sheet: FoldEnrichment
Gene Ontology term	fold enrichment	Ontology
photosynthesis	12.8889	process
photosynthesis, light reaction	11.6667	process
sulfur compound metabolic process	6.3125	process
plastid organization	9.375	process
thylakoid	12.0833	Component
thylakoid part	13.8889	Component
photosynthetic membrane	12.2222	Component
chloroplast	4.68085	Component
plastid	4.4	Component
chloroplast part	5.92593	Component
chloroplast thylakoid	11.6667	Component
plastid thylakoid	10.5	Component
plastid part	5.92593	Component
photosystem	21.6667	Component
organelle subcompartment	7.66667	Component
thylakoid membrane	11.25	Component
chloroplast thylakoid membrane	12.1429	Component
plastid thylakoid membrane	12.1429	Component
photosystem I	40	Component
