## Supplemental Table 5 for "Multi-allelic *APRR2* Gene is Associated with Fruit Pigment Accumulation in Melon and Watermelon"

### Sheet: Sheet1
RT-qPCR primers
Cyclophilin A (MELO3C013375) Forward - 5'- GATGGAGCTCTACGCCGATGTC -3'
Cyclophilin A (MELO3C013375) Reverse - 5' - CCTCCCTGGCACATGAAATTAG -3'
CmAPRR2 (Melo3C003375) Forward - 5' - TTATCGCCATTGGCCACAACC -3'
CmAPRR2 (Melo3C003375) Reverse - 5' - TATGGAGCATGAGAAGGCGG -3'
